# Flu Virus Infection in Juvenile Mice Leads to Lifelong Multi-Organ Damage and Parkinsonian Pathological Changes in Aging

**DOI:** 10.64898/2025.12.24.696086

**Authors:** Ruina You, Cuicui Liu, Xun Liu, Xinglian Wang, Zhuoya Xu, Qian Huang, Guolin Dong, Chaoqun Liang, Na Wang, Zhichao Miao, Taijiao Jiang, Dayan Wang, Lei Deng, Yousong Peng

**Affiliations:** Bioinformatics Center, College of Biology, Hunan Provincial Key Laboratory of Medical Virology, Hunan University, Changsha 410082, China; Anhui Medical University, Hefei, China, Department of Otolaryngology Head and Neck Surgery, The Second Affiliated Hospital of Anhui Medical University, Hefei, China; Bengbu Medical University, Bengbu, China, Obstetrics and Gynecology, The Second People’s Hospital of Wuhu, Wuhu, China; Guangzhou National Laboratory, Guangzhou 510005, China; National Institute for Viral Disease Control and Prevention, China CDC, Beijing, 102206, China

## Abstract

The widespread prevalence of Long COVID underscores the potential for viral infections to exert prolonged effects on hosts long after initial recovery. Despite this recognition, the long-term and even lifelong consequences of viral infections remain poorly understood. In this study, we infected juvenile mice with influenza viruses and systematically examined the lifelong effects (from 4 to 450 days post-infection) of these infections. Pathological analysis revealed persistent lifelong damage in multiple organs, including chronic lung inflammation and fibrosis, along with significant cardiac and renal pathology. Viral infection led to substantial neuronal loss in key brain regions of mice (hippocampal CA1, CA3, and striatum) during middle and old age. Strikingly, we identified two hallmark pathological features of Parkinson’s disease - dopaminergic neuron degeneration and Lewy body–like α-synuclein inclusions - in middle and aged infected mice. Transcriptomic profiling demonstrated sustained upregulation of inflammation-related genes in both lung and blood tissues, correlating with observed pathological changes. Lung-derived secreted proteins, encoded by differentially expressed genes, may mediate cross-organ communication affecting cardiac, renal, and neurological function. Brain transcriptome analysis at three months post-infection revealed downregulation of neurodevelopmental genes, potentially contributing to subsequent neuronal loss and Parkinsonian pathology. These findings collectively suggest that pulmonary influenza infection can induce systemic multi-organ effects through both secretory pathways and chronic inflammatory responses. The study offers crucial insights for developing more effective strategies to prevent and manage infectious diseases and their long-term sequelae.
