## Supplementary material for "Flu Virus Infection in Juvenile Mice Leads to Lifelong Multi-Organ Damage and Parkinsonian Pathological Changes in Aging": Table S2

### Sheet: Sheet1
Table S2. Quantification of the extent of inflammation in mice lung from six aspects including alveolar edema, the number of cell fragments, inflammatory cell infiltration, infiltration of alveolar cells, area of alveolar hemorrhage and pulmonary alveolar thickening.
Time point	4 Dpi		20 Dpi		90 Dpi		270 Dpi		450 Dpi
Group	Infection	Control	Infection	Control	Infection	Control	Infection	Control	Infection	Control
Alveolar edema	3.5±0.46	0.12±0.12	2.00±0.00	0.38±0.24	1.00±0.00	0.25±0.14	0.38±0.24	0.25±0.14	0.38±0.12	0.25±0.14
The number of cell fragments	3.75±0.48	0.62±0.24	2.50±0.29	0.62±0.24	2.00±0.41	0.50±0.29	0.88±0.24	0.50±0.29	0.75±0.14	0.75±0.14
Inflammatory cell infiltration	4.12±0.31	0.00±0.00	2.62±0.24	0.50±0.29	2.62±0.24	0.75±0.25	1.38±0.24	0.88±0.12	1.25±0.48	1.00±0.00
Infiltration of alveolar cells	3.88±0.66	0.25±0.25	2.25±0.14	0.62±0.24	1.75±0.14	0.88±0.12	1.25±0.15	1.12±0.12	1.00±0.00	1.00±0.00
Area of alveolar hemorrhage	3.50±0.29	0.25±0.25	1.50±0.20	0.62±0.24	0.75±0.25	0.62±0.24	1.25±0.14	0.88±0.12	1.12±0.24	0.38±0.24
Pulmonary alveolar thickening	2.25±0.85	0.12±0.12	1.38±0.47	0.25±0.14	1.62±0.24	0.38±0.24	1.88±0.12	0.88±0.12	1.75±0.14	1.50±0.20
Total	21.00±1.95	1.38±0.38	12.25±0.72	3.00±0.20	9.62±0.43	3.38±0.80	7.00±0.96	4.50±0.35	6.25±0.32	4.88±0.42
