## Supplementary material for "Flu Virus Infection in Juvenile Mice Leads to Lifelong Multi-Organ Damage and Parkinsonian Pathological Changes in Aging": Table S3

### Sheet: Sheet1
Table S3. The proportion of pulmonary fibrosis.
Time point	20 Dpi		270 Dpi		450 Dpi
Group	infection	control	infection	control	infection	control
Proportion (%)	14.8	12.5	18.1	15.4	19.6	15.3
