## Supplementary material for "Flu Virus Infection in Juvenile Mice Leads to Lifelong Multi-Organ Damage and Parkinsonian Pathological Changes in Aging": Table S4

### Sheet: Sheet1
Table S4. Semiquantitative Assessment of Cardiac Injury. Cardiac injury was evaluated based on three parameters: Cardiac Inflammatory Response, myocardial degeneration and Myocardial fibrosis.
Time point	4 Dpi		20Dpi		90Dpi		270Dpi		450Dpi
Group	Infection	Control	Infection	Control	Infection	Control	Infection	Control	Infection	Control
Cardiac Inflammatory Response	1.00±0.41	0.50±0.29	0.75±0.25	0.50±0.29	1.00±0.41	0.50±0.29	1.00±0.00	0.75±0.25	1.25±0.25	1.00±0.00
Myocardial degeneration	1.00±0.00	0.50±0.29	1.00±0.00	0.25±0.25	1.25±0.25	0.50±0.29	1.25±0.63	0.25±0.25	2.00±0.00	0.50±0.50
Myocardial fibrosis	0.75±0.25	0.50±0.29	0.75±0.25	0.25±0.25	0.75±0.75	0.75±0.75	1.00±0.00	0.25±0.25	2.00±0.00	1.00±0.41
Total	2.75±0.48	1.50±0.65	2.50±0.29	1.00±0.14	3.00±0.71	1.75±0.48	3.25±0.63	1.25±0.25	5.25±0.25	2.5±0.29
