## Supplementary material for "Flu Virus Infection in Juvenile Mice Leads to Lifelong Multi-Organ Damage and Parkinsonian Pathological Changes in Aging": Table S5

### Sheet: Sheet1
Table S5. Semiquantitative Assessment of Renal Injury. Renal injury was evaluated based on two parameters: glomerular inflammatory cell infiltration and the proportion of sclerotic glomeruli.
Time point	4 Dpi		20Dpi		90Dpi		270Dpi		450Dpi
Group	Infection	Control	Infection	Control	Infection	Control	Infection	Control	Infection	Control
Glomerular inflammatory cell infiltration	2.75±0.25	1.00±0.00	2.25±0.48	1.25±0.25	2.75±0.25	1.00±0.00	1.75±0.25	1.00±0.00	2.25±0.48	1.25±0.25
The proportion of sclerotic glomeruli	3.50±0.29	2.00±0.00	2.50±0.29	2.25±0.25	3.00±0.00	2.25±0.25	2.75±0.25	0.75±0.25	3.00±0.41	1.75±0.25
Total	6.25±0.48	3.00±0.0	4.75±0.75	3.50±0.50	5.75±0.25	3.25±0.25	4.50±0.50	1.75±0.25	5.25±0.85	3.00±0.41
